# Multimodal temporal mapping of macrophage transcriptome remodeling during *Salmonella* infection

**DOI:** 10.64898/2026.07.04.736507

**Authors:** Christophe Toussaint, Peter W S Hill, Bastian Klodewig, Matthew Eldridge, Fabian J Theis, Sophie Helaine, Antoine-Emmanuel Saliba

## Abstract

Macrophages are equipped to eliminate invading pathogens, yet several intracellular bacteria exploit them as replicative niches. *Salmonella enterica* serovar Typhimurium subverts host immunity by injecting effector proteins that remodel macrophage functions. While macrophages typically induce a pro-inflammatory program upon bacterial invasion, *Salmonella* can redirect them toward an anti-inflammatory and replication-permissive state via manipulation of the NF-κB and STAT3 host transcription factors. How the integration of the effects on these two transcription factors and potentially others underpins this reprogramming remains poorly charted. Here, we use a multipronged approach combining a bacterial reporter, temporal single-cell RNA-seq with RNA metabolic labeling, transcription factor (TF) footprinting, and single-cell CRISPR perturbations to dissect macrophage polarization dynamics during early infection. We catch the bifurcation during infection, where a subset of macrophages transition toward the anti-inflammatory phenotype. This shift involves the activation of *Salmonella* pathogenicity island 2 (SPI2) leading to both the dampening of the initial NF-κB–driven inflammatory program and the induction of specific transcriptional modules beyond NF-κB and STAT3, with possible contributions from AP-1 and Maf family members. Together, our study uncovers host decision points in macrophage polarization circuitry and reveals a vulnerability exploited by *Salmonella* to modulate host immunity.

**HIGHLIGHTS:**

- Temporal scRNA-seq defines the emergence of inflammatory and anti-inflammatory macrophage states concomitant with *Salmonella* Typhimurium SPI2 induction.
- A critical decision point for infection outcome is reached by 6 hours post-infection.
- Macrophage reprogramming is associated with widespread chromatin remodeling and dynamic transcription factor binding.
- Single-cell perturb-seq experiment uncovers *Cybb* and *Foxo1* as modulators of infection outcome in Hoxb8 macrophages.
