## Supplementary material for "Multimodal temporal mapping of macrophage transcriptome remodeling during *Salmonella* infection": Table S3

### Sheet: TableS4_CRISPR_targets
Table S3: Summary of selected target genes and sgRNA sequences used for single-cell CRISPRi screen in Hoxb8 macrophages. Related to Figure 6.
Summary target genes
Category	Target gene (Synonym)	Type	ATACseq evidence	scRNAseq evidence	Description or reason for inclusion	Supporting literature
NF-KB family	Rel	TF	Y	N	Overall, increased TF binding for this family in Inflammatory Mϕ at 18hpi.
NF-KB family	Rela (p65)	TF	Y	N	Overall, increased TF binding for this family in Inflammatory Mϕ at 18hpi.
NF-KB family	Relb	TF	N	N	Overall, increased TF binding for this family in Inflammatory Mϕ at 18hpi.
NF-KB family	Nfkb1 (p50/p105)	TF	Y	N	Overall, increased TF binding for this family in Inflammatory Mϕ at 18hpi.
NF-KB family	Nfkb2 (p52/p100)	TF	Y	Y	Upregulated in Inflammatory Mϕ at 8/10hpi. Overall, increased TF binding for this family in Inflammatory Mϕ at 18hpi.
NF-KB family	Nfkbiz	TF	N	N	Inhibits NF-KB activity.
MAF family	Maff	TF	Y	N	Maf subfamily of AP1 proteins. Overall, increased TF binding for this family in Anti-inflammatory Mϕ at 18hpi.
MAF family	Mafg	TF	Y	N	Maf subfamily of AP1 proteins. Overall, increased TF binding for this family in Anti-inflammatory Mϕ at 18hpi.
MAF family	Mafk	TF	Y	N	Maf subfamily of AP1 proteins. Overall, increased TF binding for this family in Anti-inflammatory Mϕ at 18hpi.
MAF family	Nfe2l1 (Nrf1)	TF	Y	N	Can heterodimerize with Maf proteins. Overall, increased TF binding for this family in Anti-inflammatory Mϕ at 18hpi.
MAF family	Nfe2l2 (Nrf2)	TF	Y	N	Can heterodimerize with Maf proteins. Upregulated in Inflammatory Mϕ at 8/10hpi. Overall, increased TF binding for this family in Anti-inflammatory Mϕ at 18hpi.
AP1 family and associated	Jun (c-Jun)	TF	Y	N	Jun subfamily of AP1 proteins. Upregulated in Anti-inflammatory Mϕ at 8/10hpi. Overall, increased TF binding for this family in Anti-inflammatory Mϕ at 18hpi.
AP1 family and associated	Jund	TF	Y	N	Jun subfamily of AP1 proteins. Upregulated in Inflammatory Mϕ at 8/10hpi. Overall, increased TF binding for this family in Anti-inflammatory Mϕ at 18hpi.
AP1 family and associated	Fos (c-Fos)	TF	Y	N	Fos subfamily of AP1 proteins. Overall, increased TF binding for this family in Anti-inflammatory Mϕ at 18hpi.
AP1 family and associated	Fosb	TF	Y	N	Fos subfamily of AP1 proteins. Overall, increased TF binding for this family in Anti-inflammatory Mϕ at 18hpi.
AP1 family and associated	Fosl2 (Fra2)	TF	Y	N	Fos subfamily of AP1 proteins. Overall, increased TF binding for this family in Anti-inflammatory Mϕ at 18hpi.
AP1 family and associated	Batf	TF	Y	N	Atf subfamily of AP1 proteins. Upregulated in Inflammatory Mϕ at 8/10hpi. Overall, increased TF binding for this family in Anti-inflammatory Mϕ at 18hpi.
AP1 family and associated	Bach1	TF	Y	N	Upregulated in Anti-inflammatory Mϕ at 8/10hpi. Overall, increased TF binding for this family in Anti-inflammatory Mϕ at 18hpi.
AP1 family and associated	Jdp2	TF	Y	N	Jun Dimerization Protein 2. Overall, increased TF binding for this family in Anti-inflammatory Mϕ at 18hpi.
AP1 family and associated	Atf3	TF	Y	N	Atf subfamily of AP1 proteins. Overall, increased TF binding for this family in Anti-inflammatory Mϕ at 18hpi.
AP1 family and associated	Atf2	TF	Y	N	Atf subfamily of AP1 proteins. Overall, increased TF binding for this family in Anti-inflammatory Mϕ at 18hpi.
AP1 family and associated	Atf7	TF	Y	N	Atf subfamily of AP1 proteins. Upregulated in Inflammatory Mϕ at 8/10hpi. Overall, increased TF binding for this family in Anti-inflammatory Mϕ at 18hpi.
AP1 family and associated	Crem	TF	Y	N	Transcriptional regulator binding to cAMP Responsive Elements. Upregulated in Anti-inflammatory Mϕ at 8/10hpi.
AP1 family and associated	Creb1	TF	Y	N	CREB TF binding to cAMP Responsive Elements.
AP1 family and associated	Creb5	TF	Y	N	CREB TF binding to cAMP Responsive Elements.
DEGs upregulated in Inflammatory Mϕ (BMDMs)	Foxp4	TF	N	N	Transcriptional repressor. Upregulated in Inflammatory Mϕ at 8/10hpi.
DEGs upregulated in M1 Mϕ	Zfp263	TF	N	N	Acts as a transcriptional repressor. Upregulated in Inflammatory Mϕ at 8/10hpi.
DEGs upregulated in M1 Mϕ	Mitf	TF	Y	N	Upregulated in Inflammatory Mϕ at 8/10hpi. TF footprinting reveals that Stat3 binds this target gene in Inflammatory Mϕ.
DEGs upregulated in M1 Mϕ	Lmo4	TF	N	N	Transcription cofactor. Upregulated in Inflammatory Mϕ at 8/10hpi.
DEGs upregulated in M1 Mϕ	Creg1	Protein coding	N	N	Antagonizes transcriptional activation and cellular transformation by the adenovirus E1A protein. Upregulated in Inflammatory Mϕ at 8/10hpi.
DEGs upregulated in M1 Mϕ	Mir155hg	miRNA	N	N	Host gene for mir155 regulating inflammation. Upregulated in Inflammatory Mϕ at 8/10hpi.
DEGs upregulated in M1 Mϕ	Cybb (gp91 phox)	Protein coding	N	N	Component of the microbicidal oxidase system of phagocytes. Upregulated in Inflammatory Mϕ at 8/10hpi.
DEGs upregulated in M1 Mϕ	Tnfaip3 (A20)	Protein coding	N	N	Tnf induced. Has been shown to inhibit NF-kappa B activation as well as TNF-mediated apoptosis. Upregulated in Inflammatory Mϕ at 8/10hpi.
DEGs upregulated in M1 Mϕ	Tnfaip2	Protein coding	N	N	Tnf induced. KO leads to reduced intracellular replication of L. pneumophila in A549 cells. Upregulated in Inflammatory Mϕ at 8/10hpi.
DEGs upregulated in M1 Mϕ	Cd74	Protein coding	N	N	Chaperone protein for MHCII. Isoforms have various functions. Upregulated in Inflammatory Mϕ at 8/10hpi.
DEGs upregulated in Anti-inflammatory Mϕ (BMDMs)	Dab2	Protein coding	N	N	Inhibits NF-KB signaling. Upregulated in Anti-inflammatory Mϕ at 8/10hpi.
DEGs upregulated in M2 Mϕ	Arid5a	TF	N	N	May regulate transcription and act as a repressor by binding to AT-rich stretches in promoters. Upregulated in Anti-inflammatory Mϕ at 8/10hpi.
DEGs upregulated in M2 Mϕ	Id1	TF	N	N	Transcriptional inhibitor binding to members of the bHLH family of TFs. Upregulated in Anti-inflammatory Mϕ at 8/10hpi.
DEGs upregulated in M2 Mϕ	Zfp36l1	Protein coding	N	N	Destabilizes RNAs with AU-rich elements. Upregulated in Anti-inflammatory Mϕ at 8/10hpi.
DEGs upregulated in M2 Mϕ	Chd7	Protein coding	N	N	ATP-dependent chromatin-remodeling factor, slides nucleosomes along DNA. Upregulated in Anti-inflammatory Mϕ at 8/10hpi.
DEGs upregulated in M2 Mϕ	Bcl6	TF	N	N	Transcriptional repressor. Upregulated in Anti-inflammatory Mϕ at 8/10hpi.
DEGs upregulated in M2 Mϕ	Zfp821	TF	Y	N	Upregulated in M2 Mϕ at 8/10hpi. TF footprinting reveals that Stat3 binds this target gene in Anti-inflammatory Mϕ at 18hpi.
STAT family	Stat1	TF	Y	N	Mediator of M1 polarization. Increased TF footprinting in Anti-inflammatory macrophages at 18hpi.	Liu et al. (2025)
STAT family	Stat2	TF	N	N	Mediator of M1 polarization.	Liu et al. (2025)
STAT family	Stat3	TF	Y	N	Involved in M2 polarization. Translocates to nucleus after phosphorylation on Tyr705 by SteE (Salmonella effector protein).	Panagi et al. (2020)
STAT family	Stat5a	TF	Y	N	Unclear role for macrophage polarization. Increased TF footprinting in Anti-inflammatory macrophages at 18hpi.	Liu et al. (2025)
STAT family	Stat5b	TF	Y	N	Unclear role for macrophage polarization. Increased TF footprinting in Anti-inflammatory macrophages at 18hpi.	Liu et al. (2025)
STAT family	Stat6	TF	Y	N	Mediator of M2 polarization in response to IL-4 or IL-13. Increased TF footprinting in Anti-inflammatory macrophages at 18hpi.	Liu et al. (2025)
CEBP family	Cebpa	TF	Y	N	CCAAT Enhancer Binding Protein. Increased TF footprinting in Inflammatory macrophages at 18hpi.
CEBP family	Cebpd	TF	Y	N	CCAAT Enhancer Binding Protein. Increased TF footprinting in Inflammatory macrophages at 18hpi.
CEBP family	Cebpg	TF	Y	N	CCAAT Enhancer Binding Protein. Increased TF footprinting in Inflammatory macrophages at 18hpi.
SOCS family	Socs1	Protein coding	N	N	Dampens Stat1/Nfkb signaling.	Wilson et al. (2014); Coelho et al. (2023)
SOCS family	Socs2	Protein coding	N	N	KO increases inflammatory response and M1 polarization.	Wilson et al. (2014)
SOCS family	Socs3	Protein coding	N	N	Dampens Stat3/Stat6 signaling.	Wilson et al. (2014)
Chromatin remodellers	Ncor1 (NCOR)	Protein coding	N	N	Core subunit of a corepressor complex. Participates in the transcriptional repressor activity produced by Bcl6.	Treuter et al. (2017); Efthymiadou et al. (preprint)
Chromatin remodellers	Ncor2 (SMRT)	TF	N	N	Core subunit of a corepressor complex. Interacts with Bcl6.	Treuter et al. (2017); Efthymiadou et al. (preprint)
Chromatin remodellers	Rcor1 (COREST)	TF	N	N	Core subunit of a corepressor complex.	Treuter et al. (2017)
Chromatin remodellers	Kdm6b (Jmjd3)	Protein coding	N	N	Histone demethylase induced by LPS/TLR4 signaling.	Treuter et al. (2017)
Chromatin remodellers	Arid1b	TF	N	N	SWI/SNF: cBAF complex. KO of Arid1b has less impact on macrophage viability compared to Arid1a.	Otto et al. (2023); Lia et al. (2024)
Chromatin remodellers	Brd4	Protein coding	N	N	SWI/SNF: ncBAF complex. pSTAT3 serves as a scaffold to recruit Brd4 (Wang et al., 2025)	Gatchalian et al. (2018); Lia et al. (2024)
Chromatin remodellers	Brd9	Protein coding	N	N	SWI/SNF: ncBAF complex	Wang et al. (2021); Otto et al. (2023); Lia et al. (2024)
Chromatin remodellers	Arid2	Protein coding	N	N	SWI/SNF: PBAF complex	Otto et al. (2023); Lia et al. (2024)
Polycomb repressive complexes	Jarid2	TF	N	N	Polycomb repressive complex-2 (PRC2). Upregulated in Anti-inflammatory Mϕ at 8/10hpi.
Polycomb repressive complexes	Ezh2 (Kmt6a)	Protein coding	N	N	Polycomb repressive complex-2 (PRC2) component.
Polycomb repressive complexes	Ezh1 (Kmt6b)	Protein coding	N	N	Polycomb repressive complex-2 (PRC2) component.
Polycomb repressive complexes	Rybp	Protein coding	N	N	Core component of non-canonical Polycomb group multiprotein PRC1 complex (ncPRC1). Upregulated in Anti-inflammatory Mϕ at 8/10hpi.
MYC related	Mxd1 (Mad)	TF	N	N	Component of a transcriptional repressor complex together with Max. Upregulated in Anti-inflammatory Mϕ at 8/10hpi.	Bae et al. (2021)
MYC related	Max	TF	N	N	The Myc:Max complex is a transcriptional activator, whereas the Mxd1:Max complex is a repressor.	Bae et al. (2021)
MYC related	Mga	TF	N	N	Forms heterodimers with Max. Max and Mga are components of Polycomb PRC1.6 (variant of non-canonical PRC1).	Bae et al. (2021)
Metabolism	Hif1a	TF	N	N	Subunit of Hypoxia-inducible factor-1. Modulates macrophage metabolism and inflammatory response.	Dang et al. (2023)
Metabolism	Hilpda	Protein coding	N	N	Increases intracellular lipid accumulation and stimulates expression of cytokines. Upregulated in Anti-inflammatory Mϕ specifically at 6hpi.
Metabolism	Smox	Protein coding	N	N	Polyamine biosynthesis pathway. Upregulated in Anti-inflammatory Mϕ at 8/10hpi.
Diverse	Etv5	TF	Y	N	Seems to be an activator of anti-inflammatory genes at 18hpi based on TF footprinting.
Diverse	Foxo1	TF	Y	N	Seems to be an activator of anti-inflammatory genes at 18hpi based on TF footprinting.
Diverse	Smad2	TF	Y	N	Seems to be an activator of anti-inflammatory genes at 18hpi based on TF footprinting.
Diverse	Zbed4	TF	Y	N	Seems to be an activator of anti-inflammatory genes at 18hpi based on TF footprinting.
Diverse	E2f8	TF	Y	N	Seems to be a repressor of inflammatory genes at 18hpi based on TF footprinting.
Diverse	Myd88	Protein coding	N	N	Adapter protein necessary for TLR and IL-1R signaling pathways. KO results in increased intracellular bacteria counts by 6hpi.	Weiss et al. (2004)
Diverse	Neat1	lncRNA	N	N	Necessary to mount inflammatory response. KO results in increased replication of Stm in iBMDMs.	Azam et al. (2024)
Diverse	Ppard	TF	N	N	Ligand-activated transcription factor key mediator of energy metabolism. KO prevents Stm replication in IL4-treated BMDMs.	Eisele et al. (2013)
Diverse	Carhsp1	Protein coding	Y	N	TF footprinting reveals that Stat3 binds this target gene in Anti-inflammatory Mϕ.
Diverse	Tcf4	TF	Y	N	TF footprinting reveals that Stat3 binds this target gene in Anti-inflammatory Mϕ.
Diverse	Ski	TF	Y	N	TF footprinting reveals that Stat3 binds this target gene in Anti-inflammatory Mϕ. This TF interacts with PU.1 (Spi1).
Diverse	Nos2 (iNOS)	Protein coding	N	N	Produces nitric oxide (NO).	Vazquez-Torres and Fang (2001)
Diverse	Pparg	TF	N	N	Acts as a critical regulator of gut homeostasis by suppressing Nfkb-mediated pro-inflammatory responses.
Diverse	Nelfb	Protein coding	N	N	Subunit of negative elongation factor (NELF). Modulates inflammatory response in macrophages.	Yu et al. (2020)
Diverse	Bcor	TF	N	N	Bcl6 Corepressor.
sgRNA sequences ordered as an oligo pool (oPool, IDT)
sgRNA ID	sgRNA sequence (designed with CRISPick)	Oligo sequence ordered for oligo pool (oPool, IDT)	Target gene
NTC_g1	ACCTGATACGTCGTCGCGTA	GGCTTTATATATCTTGTGGAAAGGACGAAACACCGACCTGATACGTCGTCGCGTAGTTTAAGAGCTATGCTGGAAACAGCATAGCAAGTT	Non targeting control
NTC_g2	GAAACGACCGATTACGCGCG	GGCTTTATATATCTTGTGGAAAGGACGAAACACCGGAAACGACCGATTACGCGCGGTTTAAGAGCTATGCTGGAAACAGCATAGCAAGTT	Non targeting control
NTC_g3	CAGCGTACGAATACCGCGGG	GGCTTTATATATCTTGTGGAAAGGACGAAACACCGCAGCGTACGAATACCGCGGGGTTTAAGAGCTATGCTGGAAACAGCATAGCAAGTT	Non targeting control
NTC_g4	GGTACGCGAACCGTACGTTA	GGCTTTATATATCTTGTGGAAAGGACGAAACACCGGGTACGCGAACCGTACGTTAGTTTAAGAGCTATGCTGGAAACAGCATAGCAAGTT	Non targeting control
NTC_g5	TCATCGCAATACGCGACGAT	GGCTTTATATATCTTGTGGAAAGGACGAAACACCGTCATCGCAATACGCGACGATGTTTAAGAGCTATGCTGGAAACAGCATAGCAAGTT	Non targeting control
NTC_g6	ATGTCGCGAACCGTGCGTAA	GGCTTTATATATCTTGTGGAAAGGACGAAACACCGATGTCGCGAACCGTGCGTAAGTTTAAGAGCTATGCTGGAAACAGCATAGCAAGTT	Non targeting control
NTC_g7	TAGTCGCGAACGTCGGTCGA	GGCTTTATATATCTTGTGGAAAGGACGAAACACCGTAGTCGCGAACGTCGGTCGAGTTTAAGAGCTATGCTGGAAACAGCATAGCAAGTT	Non targeting control
NTC_g8	CGCTTACCGACGGTTCGCGA	GGCTTTATATATCTTGTGGAAAGGACGAAACACCGCGCTTACCGACGGTTCGCGAGTTTAAGAGCTATGCTGGAAACAGCATAGCAAGTT	Non targeting control
NTC_g9	TCGGTCCGATCGCGACGTAA	GGCTTTATATATCTTGTGGAAAGGACGAAACACCGTCGGTCCGATCGCGACGTAAGTTTAAGAGCTATGCTGGAAACAGCATAGCAAGTT	Non targeting control
NTC_g10	GTGTCGCGACACGCCGTTCG	GGCTTTATATATCTTGTGGAAAGGACGAAACACCGGTGTCGCGACACGCCGTTCGGTTTAAGAGCTATGCTGGAAACAGCATAGCAAGTT	Non targeting control
NTC_g11	CCGAACGGCCGTCGTACGTC	GGCTTTATATATCTTGTGGAAAGGACGAAACACCGCCGAACGGCCGTCGTACGTCGTTTAAGAGCTATGCTGGAAACAGCATAGCAAGTT	Non targeting control
NTC_g12	TCGCGCCGATCTACGCGTAA	GGCTTTATATATCTTGTGGAAAGGACGAAACACCGTCGCGCCGATCTACGCGTAAGTTTAAGAGCTATGCTGGAAACAGCATAGCAAGTT	Non targeting control
NTC_g13	ATACGCGATGTTACGCCGAT	GGCTTTATATATCTTGTGGAAAGGACGAAACACCGATACGCGATGTTACGCCGATGTTTAAGAGCTATGCTGGAAACAGCATAGCAAGTT	Non targeting control
NTC_g14	GAATGTACCGCGTATCGCGA	GGCTTTATATATCTTGTGGAAAGGACGAAACACCGGAATGTACCGCGTATCGCGAGTTTAAGAGCTATGCTGGAAACAGCATAGCAAGTT	Non targeting control
Arid1b_g1	GCTCAGCACCCCGTACCCCG	GGCTTTATATATCTTGTGGAAAGGACGAAACACCGGCTCAGCACCCCGTACCCCGGTTTAAGAGCTATGCTGGAAACAGCATAGCAAGTT	Arid1b
Arid1b_g2	GCTATGGGAGCTCGTCCTCG	GGCTTTATATATCTTGTGGAAAGGACGAAACACCGGCTATGGGAGCTCGTCCTCGGTTTAAGAGCTATGCTGGAAACAGCATAGCAAGTT	Arid1b
Arid1b_g3	AGCAGGAGCCGGAGCTGTGG	GGCTTTATATATCTTGTGGAAAGGACGAAACACCGAGCAGGAGCCGGAGCTGTGGGTTTAAGAGCTATGCTGGAAACAGCATAGCAAGTT	Arid1b
Arid2_g1	AGCGCCCGGAGCCCATTCCT	GGCTTTATATATCTTGTGGAAAGGACGAAACACCGAGCGCCCGGAGCCCATTCCTGTTTAAGAGCTATGCTGGAAACAGCATAGCAAGTT	Arid2
Arid2_g2	TGACTGAGCCCCGCCACCGC	GGCTTTATATATCTTGTGGAAAGGACGAAACACCGTGACTGAGCCCCGCCACCGCGTTTAAGAGCTATGCTGGAAACAGCATAGCAAGTT	Arid2
Arid2_g3	GCGGTGGCGGGGCTCAGTCA	GGCTTTATATATCTTGTGGAAAGGACGAAACACCGGCGGTGGCGGGGCTCAGTCAGTTTAAGAGCTATGCTGGAAACAGCATAGCAAGTT	Arid2
Arid5a_g1	CAGGACGGCTGTGCGTGTAG	GGCTTTATATATCTTGTGGAAAGGACGAAACACCGCAGGACGGCTGTGCGTGTAGGTTTAAGAGCTATGCTGGAAACAGCATAGCAAGTT	Arid5a
Arid5a_g2	AGGACGGCTGTGCGTGTAGA	GGCTTTATATATCTTGTGGAAAGGACGAAACACCGAGGACGGCTGTGCGTGTAGAGTTTAAGAGCTATGCTGGAAACAGCATAGCAAGTT	Arid5a
Arid5a_g3	GCCCGCCAGCCGCTTACCCA	GGCTTTATATATCTTGTGGAAAGGACGAAACACCGGCCCGCCAGCCGCTTACCCAGTTTAAGAGCTATGCTGGAAACAGCATAGCAAGTT	Arid5a
Atf2_g1	TGCGATTCAGCCCTCTCCTC	GGCTTTATATATCTTGTGGAAAGGACGAAACACCGTGCGATTCAGCCCTCTCCTCGTTTAAGAGCTATGCTGGAAACAGCATAGCAAGTT	Atf2
Atf2_g2	TAAAGGCCACGGGCTCCCAC	GGCTTTATATATCTTGTGGAAAGGACGAAACACCGTAAAGGCCACGGGCTCCCACGTTTAAGAGCTATGCTGGAAACAGCATAGCAAGTT	Atf2
Atf2_g3	CGAGAGAGGACGGAAGCCTG	GGCTTTATATATCTTGTGGAAAGGACGAAACACCGCGAGAGAGGACGGAAGCCTGGTTTAAGAGCTATGCTGGAAACAGCATAGCAAGTT	Atf2
Atf3_g1	CAATCGGCTAACCCGCGCTC	GGCTTTATATATCTTGTGGAAAGGACGAAACACCGCAATCGGCTAACCCGCGCTCGTTTAAGAGCTATGCTGGAAACAGCATAGCAAGTT	Atf3
Atf3_g2	TTAGCCGATTGGCTCCACTG	GGCTTTATATATCTTGTGGAAAGGACGAAACACCGTTAGCCGATTGGCTCCACTGGTTTAAGAGCTATGCTGGAAACAGCATAGCAAGTT	Atf3
Atf3_g3	CGCGCACGGTGCTTCCCCAG	GGCTTTATATATCTTGTGGAAAGGACGAAACACCGCGCGCACGGTGCTTCCCCAGGTTTAAGAGCTATGCTGGAAACAGCATAGCAAGTT	Atf3
Atf7_g1	GCAGATACTTTCCTCCCGTC	GGCTTTATATATCTTGTGGAAAGGACGAAACACCGGCAGATACTTTCCTCCCGTCGTTTAAGAGCTATGCTGGAAACAGCATAGCAAGTT	Atf7
Atf7_g2	AAAGTATCTGCTCCGCTGAG	GGCTTTATATATCTTGTGGAAAGGACGAAACACCGAAAGTATCTGCTCCGCTGAGGTTTAAGAGCTATGCTGGAAACAGCATAGCAAGTT	Atf7
Atf7_g3	CAGATTGTGGGACCGAGCGC	GGCTTTATATATCTTGTGGAAAGGACGAAACACCGCAGATTGTGGGACCGAGCGCGTTTAAGAGCTATGCTGGAAACAGCATAGCAAGTT	Atf7
Bach1_g1	GCACCGCCCGAGCCACTTAC	GGCTTTATATATCTTGTGGAAAGGACGAAACACCGGCACCGCCCGAGCCACTTACGTTTAAGAGCTATGCTGGAAACAGCATAGCAAGTT	Bach1
Bach1_g2	GCTCCGGTAAGTGGCTCGGG	GGCTTTATATATCTTGTGGAAAGGACGAAACACCGGCTCCGGTAAGTGGCTCGGGGTTTAAGAGCTATGCTGGAAACAGCATAGCAAGTT	Bach1
Bach1_g3	TGACCCCCGGAAAGGACGGA	GGCTTTATATATCTTGTGGAAAGGACGAAACACCGTGACCCCCGGAAAGGACGGAGTTTAAGAGCTATGCTGGAAACAGCATAGCAAGTT	Bach1
Batf_g1	AGCAGCGAGATGTCCCTGTG	GGCTTTATATATCTTGTGGAAAGGACGAAACACCGAGCAGCGAGATGTCCCTGTGGTTTAAGAGCTATGCTGGAAACAGCATAGCAAGTT	Batf
Batf_g2	AAGCAGCGAGATGTCCCTGT	GGCTTTATATATCTTGTGGAAAGGACGAAACACCGAAGCAGCGAGATGTCCCTGTGTTTAAGAGCTATGCTGGAAACAGCATAGCAAGTT	Batf
Batf_g3	AAAGCAGCGAGATGTCCCTG	GGCTTTATATATCTTGTGGAAAGGACGAAACACCGAAAGCAGCGAGATGTCCCTGGTTTAAGAGCTATGCTGGAAACAGCATAGCAAGTT	Batf
Bcl6_g1	CAGCAACAGCAATAATCACC	GGCTTTATATATCTTGTGGAAAGGACGAAACACCGCAGCAACAGCAATAATCACCGTTTAAGAGCTATGCTGGAAACAGCATAGCAAGTT	Bcl6
Bcl6_g2	AGAACTGGGGTTCTTAGAAG	GGCTTTATATATCTTGTGGAAAGGACGAAACACCGAGAACTGGGGTTCTTAGAAGGTTTAAGAGCTATGCTGGAAACAGCATAGCAAGTT	Bcl6
Bcl6_g3	ATAGATACACATAGGAAACT	GGCTTTATATATCTTGTGGAAAGGACGAAACACCGATAGATACACATAGGAAACTGTTTAAGAGCTATGCTGGAAACAGCATAGCAAGTT	Bcl6
Bcor_g1	GAGCTCCCAGCGGCAAGGTG	GGCTTTATATATCTTGTGGAAAGGACGAAACACCGGAGCTCCCAGCGGCAAGGTGGTTTAAGAGCTATGCTGGAAACAGCATAGCAAGTT	Bcor
Bcor_g2	GTGAGGCAGAGCTGCGCTCC	GGCTTTATATATCTTGTGGAAAGGACGAAACACCGGTGAGGCAGAGCTGCGCTCCGTTTAAGAGCTATGCTGGAAACAGCATAGCAAGTT	Bcor
Bcor_g3	GGTGAGGCAGAGCTGCGCTC	GGCTTTATATATCTTGTGGAAAGGACGAAACACCGGGTGAGGCAGAGCTGCGCTCGTTTAAGAGCTATGCTGGAAACAGCATAGCAAGTT	Bcor
Brd4_g1	CAGCCGAGGAACCGAAGCAG	GGCTTTATATATCTTGTGGAAAGGACGAAACACCGCAGCCGAGGAACCGAAGCAGGTTTAAGAGCTATGCTGGAAACAGCATAGCAAGTT	Brd4
Brd4_g2	CCGAGGAACCGAAGCAGTGG	GGCTTTATATATCTTGTGGAAAGGACGAAACACCGCCGAGGAACCGAAGCAGTGGGTTTAAGAGCTATGCTGGAAACAGCATAGCAAGTT	Brd4
Brd4_g3	GCGTGGTGACATCAGTGCGC	GGCTTTATATATCTTGTGGAAAGGACGAAACACCGGCGTGGTGACATCAGTGCGCGTTTAAGAGCTATGCTGGAAACAGCATAGCAAGTT	Brd4
Brd9_g1	GCCCATGGCTGAGATAGCAC	GGCTTTATATATCTTGTGGAAAGGACGAAACACCGGCCCATGGCTGAGATAGCACGTTTAAGAGCTATGCTGGAAACAGCATAGCAAGTT	Brd9
Brd9_g2	GCACGGGATCCGGTGAGAAG	GGCTTTATATATCTTGTGGAAAGGACGAAACACCGGCACGGGATCCGGTGAGAAGGTTTAAGAGCTATGCTGGAAACAGCATAGCAAGTT	Brd9
Brd9_g3	TCCCGTGCTATCTCAGCCAT	GGCTTTATATATCTTGTGGAAAGGACGAAACACCGTCCCGTGCTATCTCAGCCATGTTTAAGAGCTATGCTGGAAACAGCATAGCAAGTT	Brd9
Carhsp1_g1	AGAGCAGCAGCTGGAGGAGT	GGCTTTATATATCTTGTGGAAAGGACGAAACACCGAGAGCAGCAGCTGGAGGAGTGTTTAAGAGCTATGCTGGAAACAGCATAGCAAGTT	Carhsp1
Carhsp1_g2	AGTCGAAGAGCAGCAGCTGG	GGCTTTATATATCTTGTGGAAAGGACGAAACACCGAGTCGAAGAGCAGCAGCTGGGTTTAAGAGCTATGCTGGAAACAGCATAGCAAGTT	Carhsp1
Carhsp1_g3	TGCAGTCGAAGAGCAGCAGC	GGCTTTATATATCTTGTGGAAAGGACGAAACACCGTGCAGTCGAAGAGCAGCAGCGTTTAAGAGCTATGCTGGAAACAGCATAGCAAGTT	Carhsp1
Cd74_g1	GCAGCAGCAGCAGCGCCTGT	GGCTTTATATATCTTGTGGAAAGGACGAAACACCGGCAGCAGCAGCAGCGCCTGTGTTTAAGAGCTATGCTGGAAACAGCATAGCAAGTT	Cd74
Cd74_g2	GAGGTCGCGTTGGTCATCCA	GGCTTTATATATCTTGTGGAAAGGACGAAACACCGGAGGTCGCGTTGGTCATCCAGTTTAAGAGCTATGCTGGAAACAGCATAGCAAGTT	Cd74
Cd74_g3	GGTTAGAGATGAGGTCGCGT	GGCTTTATATATCTTGTGGAAAGGACGAAACACCGGGTTAGAGATGAGGTCGCGTGTTTAAGAGCTATGCTGGAAACAGCATAGCAAGTT	Cd74
Cebpa_g1	GCGCGGGCGCGAGCCAGTTG	GGCTTTATATATCTTGTGGAAAGGACGAAACACCGGCGCGGGCGCGAGCCAGTTGGTTTAAGAGCTATGCTGGAAACAGCATAGCAAGTT	Cebpa
Cebpa_g2	AGCCAGTTGGGGCACTGGGT	GGCTTTATATATCTTGTGGAAAGGACGAAACACCGAGCCAGTTGGGGCACTGGGTGTTTAAGAGCTATGCTGGAAACAGCATAGCAAGTT	Cebpa
Cebpa_g3	GCGACAGCGGCGCCACGCGC	GGCTTTATATATCTTGTGGAAAGGACGAAACACCGGCGACAGCGGCGCCACGCGCGTTTAAGAGCTATGCTGGAAACAGCATAGCAAGTT	Cebpa
Cebpd_g1	TAGAAGGCCGCGGGTTCTGT	GGCTTTATATATCTTGTGGAAAGGACGAAACACCGTAGAAGGCCGCGGGTTCTGTGTTTAAGAGCTATGCTGGAAACAGCATAGCAAGTT	Cebpd
Cebpd_g2	GGCGAGGTGACAGCCCAACT	GGCTTTATATATCTTGTGGAAAGGACGAAACACCGGGCGAGGTGACAGCCCAACTGTTTAAGAGCTATGCTGGAAACAGCATAGCAAGTT	Cebpd
Cebpd_g3	GGCGGCCATGGAGTCAATGT	GGCTTTATATATCTTGTGGAAAGGACGAAACACCGGGCGGCCATGGAGTCAATGTGTTTAAGAGCTATGCTGGAAACAGCATAGCAAGTT	Cebpd
Cebpg_g1	GGCCCGACCCGACCCGACCC	GGCTTTATATATCTTGTGGAAAGGACGAAACACCGGGCCCGACCCGACCCGACCCGTTTAAGAGCTATGCTGGAAACAGCATAGCAAGTT	Cebpg
Cebpg_g2	AGGCCTCGCAGCCCGCGAGT	GGCTTTATATATCTTGTGGAAAGGACGAAACACCGAGGCCTCGCAGCCCGCGAGTGTTTAAGAGCTATGCTGGAAACAGCATAGCAAGTT	Cebpg
Cebpg_g3	TCGGAGTGGAGGCCGTCTGG	GGCTTTATATATCTTGTGGAAAGGACGAAACACCGTCGGAGTGGAGGCCGTCTGGGTTTAAGAGCTATGCTGGAAACAGCATAGCAAGTT	Cebpg
Chd7_g1	CGAGCGCGTCCGCACCACCA	GGCTTTATATATCTTGTGGAAAGGACGAAACACCGCGAGCGCGTCCGCACCACCAGTTTAAGAGCTATGCTGGAAACAGCATAGCAAGTT	Chd7
Chd7_g2	GCGCAGGCGCTGGCGTGCTG	GGCTTTATATATCTTGTGGAAAGGACGAAACACCGGCGCAGGCGCTGGCGTGCTGGTTTAAGAGCTATGCTGGAAACAGCATAGCAAGTT	Chd7
Chd7_g3	CGCGGCCGGGGGCTGATCCA	GGCTTTATATATCTTGTGGAAAGGACGAAACACCGCGCGGCCGGGGGCTGATCCAGTTTAAGAGCTATGCTGGAAACAGCATAGCAAGTT	Chd7
Creb1_g1	GGCTGGGAGAAGCGGAGTGT	GGCTTTATATATCTTGTGGAAAGGACGAAACACCGGGCTGGGAGAAGCGGAGTGTGTTTAAGAGCTATGCTGGAAACAGCATAGCAAGTT	Creb1
Creb1_g2	AGTGTTGGTGAGTGACGCGG	GGCTTTATATATCTTGTGGAAAGGACGAAACACCGAGTGTTGGTGAGTGACGCGGGTTTAAGAGCTATGCTGGAAACAGCATAGCAAGTT	Creb1
Creb1_g3	CGGAGTGTTGGTGAGTGACG	GGCTTTATATATCTTGTGGAAAGGACGAAACACCGCGGAGTGTTGGTGAGTGACGGTTTAAGAGCTATGCTGGAAACAGCATAGCAAGTT	Creb1
Creb5_g1	GCACCTCATGGACATCACTG	GGCTTTATATATCTTGTGGAAAGGACGAAACACCGGCACCTCATGGACATCACTGGTTTAAGAGCTATGCTGGAAACAGCATAGCAAGTT	Creb5
Creb5_g2	TGAGGCTGAGTTCCCTCCTG	GGCTTTATATATCTTGTGGAAAGGACGAAACACCGTGAGGCTGAGTTCCCTCCTGGTTTAAGAGCTATGCTGGAAACAGCATAGCAAGTT	Creb5
Creb5_g3	TCCCTCCTGAGGTGCAGAAT	GGCTTTATATATCTTGTGGAAAGGACGAAACACCGTCCCTCCTGAGGTGCAGAATGTTTAAGAGCTATGCTGGAAACAGCATAGCAAGTT	Creb5
Creg1_g1	AGCAGGGAACGCGCGAGCTC	GGCTTTATATATCTTGTGGAAAGGACGAAACACCGAGCAGGGAACGCGCGAGCTCGTTTAAGAGCTATGCTGGAAACAGCATAGCAAGTT	Creg1
Creg1_g2	ACGCGCGAGCTCAGGAGCAC	GGCTTTATATATCTTGTGGAAAGGACGAAACACCGACGCGCGAGCTCAGGAGCACGTTTAAGAGCTATGCTGGAAACAGCATAGCAAGTT	Creg1
Creg1_g3	AACGCGCGAGCTCAGGAGCA	GGCTTTATATATCTTGTGGAAAGGACGAAACACCGAACGCGCGAGCTCAGGAGCAGTTTAAGAGCTATGCTGGAAACAGCATAGCAAGTT	Creg1
Crem_g1	GCACCTGCCTAGTGACAAGT	GGCTTTATATATCTTGTGGAAAGGACGAAACACCGGCACCTGCCTAGTGACAAGTGTTTAAGAGCTATGCTGGAAACAGCATAGCAAGTT	Crem
Crem_g2	GTGACAAGTGGGCTATATTT	GGCTTTATATATCTTGTGGAAAGGACGAAACACCGGTGACAAGTGGGCTATATTTGTTTAAGAGCTATGCTGGAAACAGCATAGCAAGTT	Crem
Crem_g3	TAGCCCACTTGTCACTAGGC	GGCTTTATATATCTTGTGGAAAGGACGAAACACCGTAGCCCACTTGTCACTAGGCGTTTAAGAGCTATGCTGGAAACAGCATAGCAAGTT	Crem
Cybb_g1	TGTTAGCAAAGGTTAAGTGT	GGCTTTATATATCTTGTGGAAAGGACGAAACACCGTGTTAGCAAAGGTTAAGTGTGTTTAAGAGCTATGCTGGAAACAGCATAGCAAGTT	Cybb
Cybb_g2	ACTTAACCTTTGCTAACATG	GGCTTTATATATCTTGTGGAAAGGACGAAACACCGACTTAACCTTTGCTAACATGGTTTAAGAGCTATGCTGGAAACAGCATAGCAAGTT	Cybb
Cybb_g3	AGAAGCACAGTAGAGAAGAG	GGCTTTATATATCTTGTGGAAAGGACGAAACACCGAGAAGCACAGTAGAGAAGAGGTTTAAGAGCTATGCTGGAAACAGCATAGCAAGTT	Cybb
Dab2_g1	ATTAGAACCATATCTCTACC	GGCTTTATATATCTTGTGGAAAGGACGAAACACCGATTAGAACCATATCTCTACCGTTTAAGAGCTATGCTGGAAACAGCATAGCAAGTT	Dab2
Dab2_g2	GGCCACTCCCGGTAGAGATA	GGCTTTATATATCTTGTGGAAAGGACGAAACACCGGGCCACTCCCGGTAGAGATAGTTTAAGAGCTATGCTGGAAACAGCATAGCAAGTT	Dab2
Dab2_g3	ACGCCACTTAAATAGCCGCG	GGCTTTATATATCTTGTGGAAAGGACGAAACACCGACGCCACTTAAATAGCCGCGGTTTAAGAGCTATGCTGGAAACAGCATAGCAAGTT	Dab2
E2f8_g1	GGGCGAGGGAAGGATTCCCT	GGCTTTATATATCTTGTGGAAAGGACGAAACACCGGGGCGAGGGAAGGATTCCCTGTTTAAGAGCTATGCTGGAAACAGCATAGCAAGTT	E2f8
E2f8_g2	GGGACCGGGAGCGCAGCGTA	GGCTTTATATATCTTGTGGAAAGGACGAAACACCGGGGACCGGGAGCGCAGCGTAGTTTAAGAGCTATGCTGGAAACAGCATAGCAAGTT	E2f8
E2f8_g3	TGGGGACTGTACCTGGGACC	GGCTTTATATATCTTGTGGAAAGGACGAAACACCGTGGGGACTGTACCTGGGACCGTTTAAGAGCTATGCTGGAAACAGCATAGCAAGTT	E2f8
Etv5_g1	CGGGCTGGGCCGCAGCGATC	GGCTTTATATATCTTGTGGAAAGGACGAAACACCGCGGGCTGGGCCGCAGCGATCGTTTAAGAGCTATGCTGGAAACAGCATAGCAAGTT	Etv5
Etv5_g2	AGAACCAGTCCGCACCTGAG	GGCTTTATATATCTTGTGGAAAGGACGAAACACCGAGAACCAGTCCGCACCTGAGGTTTAAGAGCTATGCTGGAAACAGCATAGCAAGTT	Etv5
Etv5_g3	ATGAAGACCGCTCTGCGCGC	GGCTTTATATATCTTGTGGAAAGGACGAAACACCGATGAAGACCGCTCTGCGCGCGTTTAAGAGCTATGCTGGAAACAGCATAGCAAGTT	Etv5
Ezh1_g1	GGGTGAGTGAGTAAACAAGA	GGCTTTATATATCTTGTGGAAAGGACGAAACACCGGGGTGAGTGAGTAAACAAGAGTTTAAGAGCTATGCTGGAAACAGCATAGCAAGTT	Ezh1
Ezh1_g2	GGCGTGACGCTTGAACCTCA	GGCTTTATATATCTTGTGGAAAGGACGAAACACCGGGCGTGACGCTTGAACCTCAGTTTAAGAGCTATGCTGGAAACAGCATAGCAAGTT	Ezh1
Ezh1_g3	TCAAGCGTCACGCCAAGCCC	GGCTTTATATATCTTGTGGAAAGGACGAAACACCGTCAAGCGTCACGCCAAGCCCGTTTAAGAGCTATGCTGGAAACAGCATAGCAAGTT	Ezh1
Ezh2_g1	CGAAGGCAGTGGAGTCCCGG	GGCTTTATATATCTTGTGGAAAGGACGAAACACCGCGAAGGCAGTGGAGTCCCGGGTTTAAGAGCTATGCTGGAAACAGCATAGCAAGTT	Ezh2
Ezh2_g2	AGGCAGTGGAGTCCCGGCGG	GGCTTTATATATCTTGTGGAAAGGACGAAACACCGAGGCAGTGGAGTCCCGGCGGGTTTAAGAGCTATGCTGGAAACAGCATAGCAAGTT	Ezh2
Ezh2_g3	GGTCGCGTCCGACACCCAGT	GGCTTTATATATCTTGTGGAAAGGACGAAACACCGGGTCGCGTCCGACACCCAGTGTTTAAGAGCTATGCTGGAAACAGCATAGCAAGTT	Ezh2
Fos_g1	CTGAGAAGACTGGATAGAGC	GGCTTTATATATCTTGTGGAAAGGACGAAACACCGCTGAGAAGACTGGATAGAGCGTTTAAGAGCTATGCTGGAAACAGCATAGCAAGTT	Fos
Fos_g2	AGAAGACTGGATAGAGCCGG	GGCTTTATATATCTTGTGGAAAGGACGAAACACCGAGAAGACTGGATAGAGCCGGGTTTAAGAGCTATGCTGGAAACAGCATAGCAAGTT	Fos
Fos_g3	GCTGCAGAGCAGAGCTGGGT	GGCTTTATATATCTTGTGGAAAGGACGAAACACCGGCTGCAGAGCAGAGCTGGGTGTTTAAGAGCTATGCTGGAAACAGCATAGCAAGTT	Fos
Fosb_g1	TAGTCAAGTCCAGCAAGCCC	GGCTTTATATATCTTGTGGAAAGGACGAAACACCGTAGTCAAGTCCAGCAAGCCCGTTTAAGAGCTATGCTGGAAACAGCATAGCAAGTT	Fosb
Fosb_g2	TAAGACTGGAGCGGCTACGC	GGCTTTATATATCTTGTGGAAAGGACGAAACACCGTAAGACTGGAGCGGCTACGCGTTTAAGAGCTATGCTGGAAACAGCATAGCAAGTT	Fosb
Fosb_g3	AGACTGGAGCGGCTACGCCG	GGCTTTATATATCTTGTGGAAAGGACGAAACACCGAGACTGGAGCGGCTACGCCGGTTTAAGAGCTATGCTGGAAACAGCATAGCAAGTT	Fosb
Fosl2_g1	AGACAGGAGGCAGCGACACT	GGCTTTATATATCTTGTGGAAAGGACGAAACACCGAGACAGGAGGCAGCGACACTGTTTAAGAGCTATGCTGGAAACAGCATAGCAAGTT	Fosl2
Fosl2_g2	GACAGGAGGCAGCGACACTC	GGCTTTATATATCTTGTGGAAAGGACGAAACACCGGACAGGAGGCAGCGACACTCGTTTAAGAGCTATGCTGGAAACAGCATAGCAAGTT	Fosl2
Fosl2_g3	GCGGTGCGCGGCGATCGGGG	GGCTTTATATATCTTGTGGAAAGGACGAAACACCGGCGGTGCGCGGCGATCGGGGGTTTAAGAGCTATGCTGGAAACAGCATAGCAAGTT	Fosl2
Foxo1_g1	GACAAGGGCCGCGGACGCCA	GGCTTTATATATCTTGTGGAAAGGACGAAACACCGGACAAGGGCCGCGGACGCCAGTTTAAGAGCTATGCTGGAAACAGCATAGCAAGTT	Foxo1
Foxo1_g2	CGGACGCCAAGGCAGACGGG	GGCTTTATATATCTTGTGGAAAGGACGAAACACCGCGGACGCCAAGGCAGACGGGGTTTAAGAGCTATGCTGGAAACAGCATAGCAAGTT	Foxo1
Foxo1_g3	CTGCTGCCTGTTGAATGTGG	GGCTTTATATATCTTGTGGAAAGGACGAAACACCGCTGCTGCCTGTTGAATGTGGGTTTAAGAGCTATGCTGGAAACAGCATAGCAAGTT	Foxo1
Foxp4_g1	GGAGCCCGGGGAAGGACGAT	GGCTTTATATATCTTGTGGAAAGGACGAAACACCGGGAGCCCGGGGAAGGACGATGTTTAAGAGCTATGCTGGAAACAGCATAGCAAGTT	Foxp4
Foxp4_g2	GCTTCCGATCGTCCTTCCCC	GGCTTTATATATCTTGTGGAAAGGACGAAACACCGGCTTCCGATCGTCCTTCCCCGTTTAAGAGCTATGCTGGAAACAGCATAGCAAGTT	Foxp4
Foxp4_g3	TCCAAAGTGCGATGCCCCCA	GGCTTTATATATCTTGTGGAAAGGACGAAACACCGTCCAAAGTGCGATGCCCCCAGTTTAAGAGCTATGCTGGAAACAGCATAGCAAGTT	Foxp4
Hif1a_g1	TGGCTAGACACTGCCCGCGA	GGCTTTATATATCTTGTGGAAAGGACGAAACACCGTGGCTAGACACTGCCCGCGAGTTTAAGAGCTATGCTGGAAACAGCATAGCAAGTT	Hif1a
Hif1a_g2	CGAGGAGGCTCTGTGCACTG	GGCTTTATATATCTTGTGGAAAGGACGAAACACCGCGAGGAGGCTCTGTGCACTGGTTTAAGAGCTATGCTGGAAACAGCATAGCAAGTT	Hif1a
Hif1a_g3	GGCCTTGACAAGCTAGCCGG	GGCTTTATATATCTTGTGGAAAGGACGAAACACCGGGCCTTGACAAGCTAGCCGGGTTTAAGAGCTATGCTGGAAACAGCATAGCAAGTT	Hif1a
Hilpda_g1	GCAGGAGTAAGGAAGAAGGT	GGCTTTATATATCTTGTGGAAAGGACGAAACACCGGCAGGAGTAAGGAAGAAGGTGTTTAAGAGCTATGCTGGAAACAGCATAGCAAGTT	Hilpda
Hilpda_g2	TCGTGCAGGAGTAAGGAAGA	GGCTTTATATATCTTGTGGAAAGGACGAAACACCGTCGTGCAGGAGTAAGGAAGAGTTTAAGAGCTATGCTGGAAACAGCATAGCAAGTT	Hilpda
Hilpda_g3	CGGCTGCTCACAGTCACACC	GGCTTTATATATCTTGTGGAAAGGACGAAACACCGCGGCTGCTCACAGTCACACCGTTTAAGAGCTATGCTGGAAACAGCATAGCAAGTT	Hilpda
Id1_g1	GGAGGCTGAGAACAGAGTGT	GGCTTTATATATCTTGTGGAAAGGACGAAACACCGGGAGGCTGAGAACAGAGTGTGTTTAAGAGCTATGCTGGAAACAGCATAGCAAGTT	Id1
Id1_g2	TGATCCTGAGAACAGGCGGA	GGCTTTATATATCTTGTGGAAAGGACGAAACACCGTGATCCTGAGAACAGGCGGAGTTTAAGAGCTATGCTGGAAACAGCATAGCAAGTT	Id1
Id1_g3	AGGATCATGAAGGTCGCCAG	GGCTTTATATATCTTGTGGAAAGGACGAAACACCGAGGATCATGAAGGTCGCCAGGTTTAAGAGCTATGCTGGAAACAGCATAGCAAGTT	Id1
Jarid2_g1	AAAAGATAAATTTAAAATGT	GGCTTTATATATCTTGTGGAAAGGACGAAACACCGAAAAGATAAATTTAAAATGTGTTTAAGAGCTATGCTGGAAACAGCATAGCAAGTT	Jarid2
Jarid2_g2	TACATCTTGAAGAAGAAAAA	GGCTTTATATATCTTGTGGAAAGGACGAAACACCGTACATCTTGAAGAAGAAAAAGTTTAAGAGCTATGCTGGAAACAGCATAGCAAGTT	Jarid2
Jarid2_g3	GTGTCTGTTGTATGTTTCGG	GGCTTTATATATCTTGTGGAAAGGACGAAACACCGGTGTCTGTTGTATGTTTCGGGTTTAAGAGCTATGCTGGAAACAGCATAGCAAGTT	Jarid2
Jdp2_g1	CAGCCTGCGGGAGGGACACT	GGCTTTATATATCTTGTGGAAAGGACGAAACACCGCAGCCTGCGGGAGGGACACTGTTTAAGAGCTATGCTGGAAACAGCATAGCAAGTT	Jdp2
Jdp2_g2	CCTGCGGGAGGGACACTCGG	GGCTTTATATATCTTGTGGAAAGGACGAAACACCGCCTGCGGGAGGGACACTCGGGTTTAAGAGCTATGCTGGAAACAGCATAGCAAGTT	Jdp2
Jdp2_g3	GGCAGCGGACGCTGCAGCGG	GGCTTTATATATCTTGTGGAAAGGACGAAACACCGGGCAGCGGACGCTGCAGCGGGTTTAAGAGCTATGCTGGAAACAGCATAGCAAGTT	Jdp2
Jun_g1	AGCCTGGCAGGAGAGCGCTC	GGCTTTATATATCTTGTGGAAAGGACGAAACACCGAGCCTGGCAGGAGAGCGCTCGTTTAAGAGCTATGCTGGAAACAGCATAGCAAGTT	Jun
Jun_g2	ACGGACTTGGCCAACCCGGT	GGCTTTATATATCTTGTGGAAAGGACGAAACACCGACGGACTTGGCCAACCCGGTGTTTAAGAGCTATGCTGGAAACAGCATAGCAAGTT	Jun
Jun_g3	GAGTCCGCGGCCGACCGGGT	GGCTTTATATATCTTGTGGAAAGGACGAAACACCGGAGTCCGCGGCCGACCGGGTGTTTAAGAGCTATGCTGGAAACAGCATAGCAAGTT	Jun
Jund_g1	GCATCGGAGCCGGTCTGTAC	GGCTTTATATATCTTGTGGAAAGGACGAAACACCGGCATCGGAGCCGGTCTGTACGTTTAAGAGCTATGCTGGAAACAGCATAGCAAGTT	Jund
Jund_g2	GAGTGGCCGCGGCCTCCCCG	GGCTTTATATATCTTGTGGAAAGGACGAAACACCGGAGTGGCCGCGGCCTCCCCGGTTTAAGAGCTATGCTGGAAACAGCATAGCAAGTT	Jund
Jund_g3	TGTACGGGCAGCGGACTGGG	GGCTTTATATATCTTGTGGAAAGGACGAAACACCGTGTACGGGCAGCGGACTGGGGTTTAAGAGCTATGCTGGAAACAGCATAGCAAGTT	Jund
Kdm6b_g1	AAGGGTCAGAGTCCAAAAGG	GGCTTTATATATCTTGTGGAAAGGACGAAACACCGAAGGGTCAGAGTCCAAAAGGGTTTAAGAGCTATGCTGGAAACAGCATAGCAAGTT	Kdm6b
Kdm6b_g2	AGATAGTCAACACCACCTTT	GGCTTTATATATCTTGTGGAAAGGACGAAACACCGAGATAGTCAACACCACCTTTGTTTAAGAGCTATGCTGGAAACAGCATAGCAAGTT	Kdm6b
Kdm6b_g3	AAAAGGTGGTGTTGACTATC	GGCTTTATATATCTTGTGGAAAGGACGAAACACCGAAAAGGTGGTGTTGACTATCGTTTAAGAGCTATGCTGGAAACAGCATAGCAAGTT	Kdm6b
Lmo4_g1	AAGTCTCAGCCCGAGGGTCC	GGCTTTATATATCTTGTGGAAAGGACGAAACACCGAAGTCTCAGCCCGAGGGTCCGTTTAAGAGCTATGCTGGAAACAGCATAGCAAGTT	Lmo4
Lmo4_g2	GGCTGAGGACCGGGACCCTC	GGCTTTATATATCTTGTGGAAAGGACGAAACACCGGGCTGAGGACCGGGACCCTCGTTTAAGAGCTATGCTGGAAACAGCATAGCAAGTT	Lmo4
Lmo4_g3	AGTTCTCGCAGAAGCAGGAA	GGCTTTATATATCTTGTGGAAAGGACGAAACACCGAGTTCTCGCAGAAGCAGGAAGTTTAAGAGCTATGCTGGAAACAGCATAGCAAGTT	Lmo4
Maff_g1	TTATGGGGCAGGCGGCGAAG	GGCTTTATATATCTTGTGGAAAGGACGAAACACCGTTATGGGGCAGGCGGCGAAGGTTTAAGAGCTATGCTGGAAACAGCATAGCAAGTT	Maff
Maff_g2	TCCTGTGCGTGAGTAATTCC	GGCTTTATATATCTTGTGGAAAGGACGAAACACCGTCCTGTGCGTGAGTAATTCCGTTTAAGAGCTATGCTGGAAACAGCATAGCAAGTT	Maff
Maff_g3	ACCGCAGTTCACTAGGAACC	GGCTTTATATATCTTGTGGAAAGGACGAAACACCGACCGCAGTTCACTAGGAACCGTTTAAGAGCTATGCTGGAAACAGCATAGCAAGTT	Maff
Mafg_g1	ATCATGTGACGTCTGAGGAG	GGCTTTATATATCTTGTGGAAAGGACGAAACACCGATCATGTGACGTCTGAGGAGGTTTAAGAGCTATGCTGGAAACAGCATAGCAAGTT	Mafg
Mafg_g2	ATGTGACGTCTGAGGAGCGG	GGCTTTATATATCTTGTGGAAAGGACGAAACACCGATGTGACGTCTGAGGAGCGGGTTTAAGAGCTATGCTGGAAACAGCATAGCAAGTT	Mafg
Mafg_g3	CCCGCGCACTCACCACACTG	GGCTTTATATATCTTGTGGAAAGGACGAAACACCGCCCGCGCACTCACCACACTGGTTTAAGAGCTATGCTGGAAACAGCATAGCAAGTT	Mafg
Mafk_g1	CGGAAGCGGTGTCAGTACTG	GGCTTTATATATCTTGTGGAAAGGACGAAACACCGCGGAAGCGGTGTCAGTACTGGTTTAAGAGCTATGCTGGAAACAGCATAGCAAGTT	Mafk
Mafk_g2	ACGAGAAGTCCGAAGCGCGC	GGCTTTATATATCTTGTGGAAAGGACGAAACACCGACGAGAAGTCCGAAGCGCGCGTTTAAGAGCTATGCTGGAAACAGCATAGCAAGTT	Mafk
Mafk_g3	CTGCGGGAGGAGCACCCCGA	GGCTTTATATATCTTGTGGAAAGGACGAAACACCGCTGCGGGAGGAGCACCCCGAGTTTAAGAGCTATGCTGGAAACAGCATAGCAAGTT	Mafk
Max_g1	GTGAGTGAGTGTGTGCGTGG	GGCTTTATATATCTTGTGGAAAGGACGAAACACCGGTGAGTGAGTGTGTGCGTGGGTTTAAGAGCTATGCTGGAAACAGCATAGCAAGTT	Max
Max_g2	ACACTCACGCACACACAACA	GGCTTTATATATCTTGTGGAAAGGACGAAACACCGACACTCACGCACACACAACAGTTTAAGAGCTATGCTGGAAACAGCATAGCAAGTT	Max
Max_g3	GATCCGGTGCTGCAGTGAGG	GGCTTTATATATCTTGTGGAAAGGACGAAACACCGGATCCGGTGCTGCAGTGAGGGTTTAAGAGCTATGCTGGAAACAGCATAGCAAGTT	Max
Mga_g1	CAGGCCCGAGAGTTACCGTG	GGCTTTATATATCTTGTGGAAAGGACGAAACACCGCAGGCCCGAGAGTTACCGTGGTTTAAGAGCTATGCTGGAAACAGCATAGCAAGTT	Mga
Mga_g2	AGGCCCGAGAGTTACCGTGC	GGCTTTATATATCTTGTGGAAAGGACGAAACACCGAGGCCCGAGAGTTACCGTGCGTTTAAGAGCTATGCTGGAAACAGCATAGCAAGTT	Mga
Mga_g3	GAGGCCGGCCACGCCCCGCA	GGCTTTATATATCTTGTGGAAAGGACGAAACACCGGAGGCCGGCCACGCCCCGCAGTTTAAGAGCTATGCTGGAAACAGCATAGCAAGTT	Mga
Mir155hg_g1	CGCCTGGGAACACGGAGCGA	GGCTTTATATATCTTGTGGAAAGGACGAAACACCGCGCCTGGGAACACGGAGCGAGTTTAAGAGCTATGCTGGAAACAGCATAGCAAGTT	Mir155hg
Mir155hg_g2	CCCGGGACAGGGACGCAGGT	GGCTTTATATATCTTGTGGAAAGGACGAAACACCGCCCGGGACAGGGACGCAGGTGTTTAAGAGCTATGCTGGAAACAGCATAGCAAGTT	Mir155hg
Mir155hg_g3	GCCTACCTGCGTCCCTGTCC	GGCTTTATATATCTTGTGGAAAGGACGAAACACCGGCCTACCTGCGTCCCTGTCCGTTTAAGAGCTATGCTGGAAACAGCATAGCAAGTT	Mir155hg
Mitf_g1	CCGGGCACCTGAGAAAGATG	GGCTTTATATATCTTGTGGAAAGGACGAAACACCGCCGGGCACCTGAGAAAGATGGTTTAAGAGCTATGCTGGAAACAGCATAGCAAGTT	Mitf
Mitf_g2	CGGGCACCTGAGAAAGATGG	GGCTTTATATATCTTGTGGAAAGGACGAAACACCGCGGGCACCTGAGAAAGATGGGTTTAAGAGCTATGCTGGAAACAGCATAGCAAGTT	Mitf
Mitf_g3	GGGCACCTGAGAAAGATGGG	GGCTTTATATATCTTGTGGAAAGGACGAAACACCGGGGCACCTGAGAAAGATGGGGTTTAAGAGCTATGCTGGAAACAGCATAGCAAGTT	Mitf
Mxd1_g1	GCCACCGGCCGGGAACACCG	GGCTTTATATATCTTGTGGAAAGGACGAAACACCGGCCACCGGCCGGGAACACCGGTTTAAGAGCTATGCTGGAAACAGCATAGCAAGTT	Mxd1
Mxd1_g2	CCGCGCTGGCCAGCCAGGAG	GGCTTTATATATCTTGTGGAAAGGACGAAACACCGCCGCGCTGGCCAGCCAGGAGGTTTAAGAGCTATGCTGGAAACAGCATAGCAAGTT	Mxd1
Mxd1_g3	GCCGCGCTGGCCAGCCAGGA	GGCTTTATATATCTTGTGGAAAGGACGAAACACCGGCCGCGCTGGCCAGCCAGGAGTTTAAGAGCTATGCTGGAAACAGCATAGCAAGTT	Mxd1
Myd88_g1	GCAGACATGGCAGGCAACCC	GGCTTTATATATCTTGTGGAAAGGACGAAACACCGGCAGACATGGCAGGCAACCCGTTTAAGAGCTATGCTGGAAACAGCATAGCAAGTT	Myd88
Myd88_g2	CAGACATGGCAGGCAACCCT	GGCTTTATATATCTTGTGGAAAGGACGAAACACCGCAGACATGGCAGGCAACCCTGTTTAAGAGCTATGCTGGAAACAGCATAGCAAGTT	Myd88
Myd88_g3	CAGGGACCCGGATCCCACGC	GGCTTTATATATCTTGTGGAAAGGACGAAACACCGCAGGGACCCGGATCCCACGCGTTTAAGAGCTATGCTGGAAACAGCATAGCAAGTT	Myd88
Ncor1_g1	CTAAGGTGGCGAAGCTGCGG	GGCTTTATATATCTTGTGGAAAGGACGAAACACCGCTAAGGTGGCGAAGCTGCGGGTTTAAGAGCTATGCTGGAAACAGCATAGCAAGTT	Ncor1
Ncor1_g2	AGGCAAGATGGCGGCTAAGG	GGCTTTATATATCTTGTGGAAAGGACGAAACACCGAGGCAAGATGGCGGCTAAGGGTTTAAGAGCTATGCTGGAAACAGCATAGCAAGTT	Ncor1
Ncor1_g3	GTGGGGTTGAGGCAAGATGG	GGCTTTATATATCTTGTGGAAAGGACGAAACACCGGTGGGGTTGAGGCAAGATGGGTTTAAGAGCTATGCTGGAAACAGCATAGCAAGTT	Ncor1
Ncor2_g1	GGGTCCGGGCTGAGAGCCTG	GGCTTTATATATCTTGTGGAAAGGACGAAACACCGGGGTCCGGGCTGAGAGCCTGGTTTAAGAGCTATGCTGGAAACAGCATAGCAAGTT	Ncor2
Ncor2_g2	GCGCGGCGGGCGGAGACCGC	GGCTTTATATATCTTGTGGAAAGGACGAAACACCGGCGCGGCGGGCGGAGACCGCGTTTAAGAGCTATGCTGGAAACAGCATAGCAAGTT	Ncor2
Ncor2_g3	GAGTCGGGCCGAGTGCGCGG	GGCTTTATATATCTTGTGGAAAGGACGAAACACCGGAGTCGGGCCGAGTGCGCGGGTTTAAGAGCTATGCTGGAAACAGCATAGCAAGTT	Ncor2
Neat1_g1	TCGCTCTTGGGGCTAGTGGT	GGCTTTATATATCTTGTGGAAAGGACGAAACACCGTCGCTCTTGGGGCTAGTGGTGTTTAAGAGCTATGCTGGAAACAGCATAGCAAGTT	Neat1
Neat1_g2	GGGAGGCAGTGGCCAGTTCA	GGCTTTATATATCTTGTGGAAAGGACGAAACACCGGGGAGGCAGTGGCCAGTTCAGTTTAAGAGCTATGCTGGAAACAGCATAGCAAGTT	Neat1
Neat1_g3	GTTCAGGGCTCAGATGAGAG	GGCTTTATATATCTTGTGGAAAGGACGAAACACCGGTTCAGGGCTCAGATGAGAGGTTTAAGAGCTATGCTGGAAACAGCATAGCAAGTT	Neat1
Nelfb_g1	CTGACGCGATCTGGCCACAC	GGCTTTATATATCTTGTGGAAAGGACGAAACACCGCTGACGCGATCTGGCCACACGTTTAAGAGCTATGCTGGAAACAGCATAGCAAGTT	Nelfb
Nelfb_g2	TTCGCCCGCCGCCTCCAGTG	GGCTTTATATATCTTGTGGAAAGGACGAAACACCGTTCGCCCGCCGCCTCCAGTGGTTTAAGAGCTATGCTGGAAACAGCATAGCAAGTT	Nelfb
Nelfb_g3	ACGCGATCTGGCCACACTGG	GGCTTTATATATCTTGTGGAAAGGACGAAACACCGACGCGATCTGGCCACACTGGGTTTAAGAGCTATGCTGGAAACAGCATAGCAAGTT	Nelfb
Nfe2l1_g1	GGAGGCGCGTCGGCGAGAGT	GGCTTTATATATCTTGTGGAAAGGACGAAACACCGGGAGGCGCGTCGGCGAGAGTGTTTAAGAGCTATGCTGGAAACAGCATAGCAAGTT	Nfe2l1
Nfe2l1_g2	CCGTGTCCCAGAAAGCTTGG	GGCTTTATATATCTTGTGGAAAGGACGAAACACCGCCGTGTCCCAGAAAGCTTGGGTTTAAGAGCTATGCTGGAAACAGCATAGCAAGTT	Nfe2l1
Nfe2l1_g3	GTCTCATCCAGACTCGGGTA	GGCTTTATATATCTTGTGGAAAGGACGAAACACCGGTCTCATCCAGACTCGGGTAGTTTAAGAGCTATGCTGGAAACAGCATAGCAAGTT	Nfe2l1
Nfe2l2_g1	GCTGCAAGTAGCCTCGCCGT	GGCTTTATATATCTTGTGGAAAGGACGAAACACCGGCTGCAAGTAGCCTCGCCGTGTTTAAGAGCTATGCTGGAAACAGCATAGCAAGTT	Nfe2l2
Nfe2l2_g2	GGCTACTTGCAGCAGAGGTG	GGCTTTATATATCTTGTGGAAAGGACGAAACACCGGGCTACTTGCAGCAGAGGTGGTTTAAGAGCTATGCTGGAAACAGCATAGCAAGTT	Nfe2l2
Nfe2l2_g3	TACTTGCAGCAGAGGTGAGG	GGCTTTATATATCTTGTGGAAAGGACGAAACACCGTACTTGCAGCAGAGGTGAGGGTTTAAGAGCTATGCTGGAAACAGCATAGCAAGTT	Nfe2l2
Nfkb1_g1	GCGCAGCCGGGCTGCTCGGG	GGCTTTATATATCTTGTGGAAAGGACGAAACACCGGCGCAGCCGGGCTGCTCGGGGTTTAAGAGCTATGCTGGAAACAGCATAGCAAGTT	Nfkb1
Nfkb1_g2	GCGAGCCGGGCAGGAAGAGG	GGCTTTATATATCTTGTGGAAAGGACGAAACACCGGCGAGCCGGGCAGGAAGAGGGTTTAAGAGCTATGCTGGAAACAGCATAGCAAGTT	Nfkb1
Nfkb1_g3	AGGACGAGAGAGAAGTACCG	GGCTTTATATATCTTGTGGAAAGGACGAAACACCGAGGACGAGAGAGAAGTACCGGTTTAAGAGCTATGCTGGAAACAGCATAGCAAGTT	Nfkb1
Nfkb2_g1	GGAAGGGCTCGGAAAGAAGT	GGCTTTATATATCTTGTGGAAAGGACGAAACACCGGGAAGGGCTCGGAAAGAAGTGTTTAAGAGCTATGCTGGAAACAGCATAGCAAGTT	Nfkb2
Nfkb2_g2	CGGAACCAGAGCCGCCACCA	GGCTTTATATATCTTGTGGAAAGGACGAAACACCGCGGAACCAGAGCCGCCACCAGTTTAAGAGCTATGCTGGAAACAGCATAGCAAGTT	Nfkb2
Nfkb2_g3	CTGAACCCGGCCACTCACCG	GGCTTTATATATCTTGTGGAAAGGACGAAACACCGCTGAACCCGGCCACTCACCGGTTTAAGAGCTATGCTGGAAACAGCATAGCAAGTT	Nfkb2
Nfkbiz_g1	CCAACCGCGTAGCCATCCGG	GGCTTTATATATCTTGTGGAAAGGACGAAACACCGCCAACCGCGTAGCCATCCGGGTTTAAGAGCTATGCTGGAAACAGCATAGCAAGTT	Nfkbiz
Nfkbiz_g2	TCCCCAGACACCTGCGCCAC	GGCTTTATATATCTTGTGGAAAGGACGAAACACCGTCCCCAGACACCTGCGCCACGTTTAAGAGCTATGCTGGAAACAGCATAGCAAGTT	Nfkbiz
Nfkbiz_g3	CAGACACCTGCGCCACCGGA	GGCTTTATATATCTTGTGGAAAGGACGAAACACCGCAGACACCTGCGCCACCGGAGTTTAAGAGCTATGCTGGAAACAGCATAGCAAGTT	Nfkbiz
Nos2_g1	CAGTGACACTGTGTCCCGTG	GGCTTTATATATCTTGTGGAAAGGACGAAACACCGCAGTGACACTGTGTCCCGTGGTTTAAGAGCTATGCTGGAAACAGCATAGCAAGTT	Nos2
Nos2_g2	GGAGTTGAAGACTGAGACTC	GGCTTTATATATCTTGTGGAAAGGACGAAACACCGGGAGTTGAAGACTGAGACTCGTTTAAGAGCTATGCTGGAAACAGCATAGCAAGTT	Nos2
Nos2_g3	GACTGAGACTCTGGCCCCAC	GGCTTTATATATCTTGTGGAAAGGACGAAACACCGGACTGAGACTCTGGCCCCACGTTTAAGAGCTATGCTGGAAACAGCATAGCAAGTT	Nos2
Ppard_g1	CGCAGGCCGCGGCGGACCTG	GGCTTTATATATCTTGTGGAAAGGACGAAACACCGCGCAGGCCGCGGCGGACCTGGTTTAAGAGCTATGCTGGAAACAGCATAGCAAGTT	Ppard
Ppard_g2	ATTCTGCGGAGCCTGCGGGA	GGCTTTATATATCTTGTGGAAAGGACGAAACACCGATTCTGCGGAGCCTGCGGGAGTTTAAGAGCTATGCTGGAAACAGCATAGCAAGTT	Ppard
Ppard_g3	CGAGCATAGACGAGCCGCAG	GGCTTTATATATCTTGTGGAAAGGACGAAACACCGCGAGCATAGACGAGCCGCAGGTTTAAGAGCTATGCTGGAAACAGCATAGCAAGTT	Ppard
Pparg_g1	GTGAGACCAACAGCCTGACG	GGCTTTATATATCTTGTGGAAAGGACGAAACACCGGTGAGACCAACAGCCTGACGGTTTAAGAGCTATGCTGGAAACAGCATAGCAAGTT	Pparg
Pparg_g2	TGTGAGACCAACAGCCTGAC	GGCTTTATATATCTTGTGGAAAGGACGAAACACCGTGTGAGACCAACAGCCTGACGTTTAAGAGCTATGCTGGAAACAGCATAGCAAGTT	Pparg
Pparg_g3	AGGAGAAGTCACACTCTGAC	GGCTTTATATATCTTGTGGAAAGGACGAAACACCGAGGAGAAGTCACACTCTGACGTTTAAGAGCTATGCTGGAAACAGCATAGCAAGTT	Pparg
Rcor1_g1	AGTTAGAGCCAGCGAAGTGC	GGCTTTATATATCTTGTGGAAAGGACGAAACACCGAGTTAGAGCCAGCGAAGTGCGTTTAAGAGCTATGCTGGAAACAGCATAGCAAGTT	Rcor1
Rcor1_g2	CTAGAGGAGGCCCAGACGGG	GGCTTTATATATCTTGTGGAAAGGACGAAACACCGCTAGAGGAGGCCCAGACGGGGTTTAAGAGCTATGCTGGAAACAGCATAGCAAGTT	Rcor1
Rcor1_g3	CCGGGGCCGGGCCAAAGTGA	GGCTTTATATATCTTGTGGAAAGGACGAAACACCGCCGGGGCCGGGCCAAAGTGAGTTTAAGAGCTATGCTGGAAACAGCATAGCAAGTT	Rcor1
Rel_g1	GGTGTGAGCCGCAAACCCAG	GGCTTTATATATCTTGTGGAAAGGACGAAACACCGGGTGTGAGCCGCAAACCCAGGTTTAAGAGCTATGCTGGAAACAGCATAGCAAGTT	Rel
Rel_g2	CAGAGGAGCCGGGAAAGAAG	GGCTTTATATATCTTGTGGAAAGGACGAAACACCGCAGAGGAGCCGGGAAAGAAGGTTTAAGAGCTATGCTGGAAACAGCATAGCAAGTT	Rel
Rel_g3	GACGCCAGGACACTAGTGAC	GGCTTTATATATCTTGTGGAAAGGACGAAACACCGGACGCCAGGACACTAGTGACGTTTAAGAGCTATGCTGGAAACAGCATAGCAAGTT	Rel
Rela_g1	AAAGTAAAGCCATTCGCCAG	GGCTTTATATATCTTGTGGAAAGGACGAAACACCGAAAGTAAAGCCATTCGCCAGGTTTAAGAGCTATGCTGGAAACAGCATAGCAAGTT	Rela
Rela_g2	TCGCCAGAGGCGGAAATGCG	GGCTTTATATATCTTGTGGAAAGGACGAAACACCGTCGCCAGAGGCGGAAATGCGGTTTAAGAGCTATGCTGGAAACAGCATAGCAAGTT	Rela
Rela_g3	AGCCTCACCGTCCATGGTCA	GGCTTTATATATCTTGTGGAAAGGACGAAACACCGAGCCTCACCGTCCATGGTCAGTTTAAGAGCTATGCTGGAAACAGCATAGCAAGTT	Rela
Relb_g1	GGTGATCGTCCCAGCCGACC	GGCTTTATATATCTTGTGGAAAGGACGAAACACCGGGTGATCGTCCCAGCCGACCGTTTAAGAGCTATGCTGGAAACAGCATAGCAAGTT	Relb
Relb_g2	GGGCAAGCGGTGCAAGGCTA	GGCTTTATATATCTTGTGGAAAGGACGAAACACCGGGGCAAGCGGTGCAAGGCTAGTTTAAGAGCTATGCTGGAAACAGCATAGCAAGTT	Relb
Relb_g3	ACGAGGGCAAGCCGGGCAGT	GGCTTTATATATCTTGTGGAAAGGACGAAACACCGACGAGGGCAAGCCGGGCAGTGTTTAAGAGCTATGCTGGAAACAGCATAGCAAGTT	Relb
Rybp_g1	TGGCGGGGACTAGTCTCGTC	GGCTTTATATATCTTGTGGAAAGGACGAAACACCGTGGCGGGGACTAGTCTCGTCGTTTAAGAGCTATGCTGGAAACAGCATAGCAAGTT	Rybp
Rybp_g2	GAGACTGGCGGCGGCAGCGG	GGCTTTATATATCTTGTGGAAAGGACGAAACACCGGAGACTGGCGGCGGCAGCGGGTTTAAGAGCTATGCTGGAAACAGCATAGCAAGTT	Rybp
Rybp_g3	CCGCTGCCGCCGCCAGTCTC	GGCTTTATATATCTTGTGGAAAGGACGAAACACCGCCGCTGCCGCCGCCAGTCTCGTTTAAGAGCTATGCTGGAAACAGCATAGCAAGTT	Rybp
Ski_g1	CCCGCGGCCTCAGAGCGCCG	GGCTTTATATATCTTGTGGAAAGGACGAAACACCGCCCGCGGCCTCAGAGCGCCGGTTTAAGAGCTATGCTGGAAACAGCATAGCAAGTT	Ski
Ski_g2	TCCCGGCGCTCAGTCCGAGC	GGCTTTATATATCTTGTGGAAAGGACGAAACACCGTCCCGGCGCTCAGTCCGAGCGTTTAAGAGCTATGCTGGAAACAGCATAGCAAGTT	Ski
Ski_g3	GGCGCCCGCTCGGCTCGTCC	GGCTTTATATATCTTGTGGAAAGGACGAAACACCGGGCGCCCGCTCGGCTCGTCCGTTTAAGAGCTATGCTGGAAACAGCATAGCAAGTT	Ski
Smad2_g1	CGAGCGAGCCTCCCGGAGGT	GGCTTTATATATCTTGTGGAAAGGACGAAACACCGCGAGCGAGCCTCCCGGAGGTGTTTAAGAGCTATGCTGGAAACAGCATAGCAAGTT	Smad2
Smad2_g2	GCGCCGAGCGAGCCTCCCGG	GGCTTTATATATCTTGTGGAAAGGACGAAACACCGGCGCCGAGCGAGCCTCCCGGGTTTAAGAGCTATGCTGGAAACAGCATAGCAAGTT	Smad2
Smad2_g3	GCCGCGCACCTACCTCCGGG	GGCTTTATATATCTTGTGGAAAGGACGAAACACCGGCCGCGCACCTACCTCCGGGGTTTAAGAGCTATGCTGGAAACAGCATAGCAAGTT	Smad2
Smox_g1	GCAGCCGCCGCCGGGACCGT	GGCTTTATATATCTTGTGGAAAGGACGAAACACCGGCAGCCGCCGCCGGGACCGTGTTTAAGAGCTATGCTGGAAACAGCATAGCAAGTT	Smox
Smox_g2	GGCTGCAGGAGGAAGCCCAG	GGCTTTATATATCTTGTGGAAAGGACGAAACACCGGGCTGCAGGAGGAAGCCCAGGTTTAAGAGCTATGCTGGAAACAGCATAGCAAGTT	Smox
Smox_g3	TCCCCTCCTCCGCAGCCACT	GGCTTTATATATCTTGTGGAAAGGACGAAACACCGTCCCCTCCTCCGCAGCCACTGTTTAAGAGCTATGCTGGAAACAGCATAGCAAGTT	Smox
Socs1_g1	GGCAGCAGCAGAGAGAACTG	GGCTTTATATATCTTGTGGAAAGGACGAAACACCGGGCAGCAGCAGAGAGAACTGGTTTAAGAGCTATGCTGGAAACAGCATAGCAAGTT	Socs1
Socs1_g2	GACTAACCTCGCAGACTGTA	GGCTTTATATATCTTGTGGAAAGGACGAAACACCGGACTAACCTCGCAGACTGTAGTTTAAGAGCTATGCTGGAAACAGCATAGCAAGTT	Socs1
Socs1_g3	ACCTCGCAGACTGTATGGCA	GGCTTTATATATCTTGTGGAAAGGACGAAACACCGACCTCGCAGACTGTATGGCAGTTTAAGAGCTATGCTGGAAACAGCATAGCAAGTT	Socs1
Socs2_g1	AGGCCCGGGAGCCGCAGAGG	GGCTTTATATATCTTGTGGAAAGGACGAAACACCGAGGCCCGGGAGCCGCAGAGGGTTTAAGAGCTATGCTGGAAACAGCATAGCAAGTT	Socs2
Socs2_g2	CCAAGGCCCGGGAGCCGCAG	GGCTTTATATATCTTGTGGAAAGGACGAAACACCGCCAAGGCCCGGGAGCCGCAGGTTTAAGAGCTATGCTGGAAACAGCATAGCAAGTT	Socs2
Socs2_g3	GAAAGGCTCATGCTTCAGGG	GGCTTTATATATCTTGTGGAAAGGACGAAACACCGGAAAGGCTCATGCTTCAGGGGTTTAAGAGCTATGCTGGAAACAGCATAGCAAGTT	Socs2
Socs3_g1	GAGACAGCGGTCGTAAGAGC	GGCTTTATATATCTTGTGGAAAGGACGAAACACCGGAGACAGCGGTCGTAAGAGCGTTTAAGAGCTATGCTGGAAACAGCATAGCAAGTT	Socs3
Socs3_g2	CCGGGAGCCCGGAGAGACAG	GGCTTTATATATCTTGTGGAAAGGACGAAACACCGCCGGGAGCCCGGAGAGACAGGTTTAAGAGCTATGCTGGAAACAGCATAGCAAGTT	Socs3
Socs3_g3	ACCTGGGCGAGGGACCTCGA	GGCTTTATATATCTTGTGGAAAGGACGAAACACCGACCTGGGCGAGGGACCTCGAGTTTAAGAGCTATGCTGGAAACAGCATAGCAAGTT	Socs3
Stat1_g1	CGCGGTCCCGGAGGTCTCCA	GGCTTTATATATCTTGTGGAAAGGACGAAACACCGCGCGGTCCCGGAGGTCTCCAGTTTAAGAGCTATGCTGGAAACAGCATAGCAAGTT	Stat1
Stat1_g2	TCTGAGGGGCGCGGTCCCGG	GGCTTTATATATCTTGTGGAAAGGACGAAACACCGTCTGAGGGGCGCGGTCCCGGGTTTAAGAGCTATGCTGGAAACAGCATAGCAAGTT	Stat1
Stat1_g3	AAAGCTCCCTGGAGACCTCC	GGCTTTATATATCTTGTGGAAAGGACGAAACACCGAAAGCTCCCTGGAGACCTCCGTTTAAGAGCTATGCTGGAAACAGCATAGCAAGTT	Stat1
Stat2_g1	AAGATAGCGAACAGCGGAAT	GGCTTTATATATCTTGTGGAAAGGACGAAACACCGAAGATAGCGAACAGCGGAATGTTTAAGAGCTATGCTGGAAACAGCATAGCAAGTT	Stat2
Stat2_g2	GAACAGCGGAATGGGTCACC	GGCTTTATATATCTTGTGGAAAGGACGAAACACCGGAACAGCGGAATGGGTCACCGTTTAAGAGCTATGCTGGAAACAGCATAGCAAGTT	Stat2
Stat2_g3	TTTCCACCCTCCCCCGACTC	GGCTTTATATATCTTGTGGAAAGGACGAAACACCGTTTCCACCCTCCCCCGACTCGTTTAAGAGCTATGCTGGAAACAGCATAGCAAGTT	Stat2
Stat3_g1	TCGGTGTCGCCTGACCGCGT	GGCTTTATATATCTTGTGGAAAGGACGAAACACCGTCGGTGTCGCCTGACCGCGTGTTTAAGAGCTATGCTGGAAACAGCATAGCAAGTT	Stat3
Stat3_g2	GTACCTCAGCGATCCGGTTA	GGCTTTATATATCTTGTGGAAAGGACGAAACACCGGTACCTCAGCGATCCGGTTAGTTTAAGAGCTATGCTGGAAACAGCATAGCAAGTT	Stat3
Stat3_g3	GGGGTTGTACCTCAGCGATC	GGCTTTATATATCTTGTGGAAAGGACGAAACACCGGGGGTTGTACCTCAGCGATCGTTTAAGAGCTATGCTGGAAACAGCATAGCAAGTT	Stat3
Stat5a_g1	CGCCGCCGTCAAGAGCCGTC	GGCTTTATATATCTTGTGGAAAGGACGAAACACCGCGCCGCCGTCAAGAGCCGTCGTTTAAGAGCTATGCTGGAAACAGCATAGCAAGTT	Stat5a
Stat5a_g2	GGGCTTCTGACGGCTCCTGA	GGCTTTATATATCTTGTGGAAAGGACGAAACACCGGGGCTTCTGACGGCTCCTGAGTTTAAGAGCTATGCTGGAAACAGCATAGCAAGTT	Stat5a
Stat5a_g3	TCAGGAGCCGTCAGAAGCCC	GGCTTTATATATCTTGTGGAAAGGACGAAACACCGTCAGGAGCCGTCAGAAGCCCGTTTAAGAGCTATGCTGGAAACAGCATAGCAAGTT	Stat5a
Stat5b_g1	GCGGCCCAAGCCGTCACCCC	GGCTTTATATATCTTGTGGAAAGGACGAAACACCGGCGGCCCAAGCCGTCACCCCGTTTAAGAGCTATGCTGGAAACAGCATAGCAAGTT	Stat5b
Stat5b_g2	GGCGGCCCAAGCCGTCACCC	GGCTTTATATATCTTGTGGAAAGGACGAAACACCGGGCGGCCCAAGCCGTCACCCGTTTAAGAGCTATGCTGGAAACAGCATAGCAAGTT	Stat5b
Stat5b_g3	CCCGGGCGGGGACCGAGCGC	GGCTTTATATATCTTGTGGAAAGGACGAAACACCGCCCGGGCGGGGACCGAGCGCGTTTAAGAGCTATGCTGGAAACAGCATAGCAAGTT	Stat5b
Stat6_g1	GTGAGGGGACGTCTGCGAGT	GGCTTTATATATCTTGTGGAAAGGACGAAACACCGGTGAGGGGACGTCTGCGAGTGTTTAAGAGCTATGCTGGAAACAGCATAGCAAGTT	Stat6
Stat6_g2	AGAGGGAGAAGATAGCAGCG	GGCTTTATATATCTTGTGGAAAGGACGAAACACCGAGAGGGAGAAGATAGCAGCGGTTTAAGAGCTATGCTGGAAACAGCATAGCAAGTT	Stat6
Stat6_g3	GCAGCGGGGCTGCTGAGGTG	GGCTTTATATATCTTGTGGAAAGGACGAAACACCGGCAGCGGGGCTGCTGAGGTGGTTTAAGAGCTATGCTGGAAACAGCATAGCAAGTT	Stat6
Tcf4_g1	AAGTTGTTAGAGTGGTACTG	GGCTTTATATATCTTGTGGAAAGGACGAAACACCGAAGTTGTTAGAGTGGTACTGGTTTAAGAGCTATGCTGGAAACAGCATAGCAAGTT	Tcf4
Tcf4_g2	ATATGGGAAAATGCAACTGA	GGCTTTATATATCTTGTGGAAAGGACGAAACACCGATATGGGAAAATGCAACTGAGTTTAAGAGCTATGCTGGAAACAGCATAGCAAGTT	Tcf4
Tcf4_g3	TGAGGAGAAAAAAGAATCCG	GGCTTTATATATCTTGTGGAAAGGACGAAACACCGTGAGGAGAAAAAAGAATCCGGTTTAAGAGCTATGCTGGAAACAGCATAGCAAGTT	Tcf4
Tnfaip2_g1	GGAAGGGAAGCTACGTAGAG	GGCTTTATATATCTTGTGGAAAGGACGAAACACCGGGAAGGGAAGCTACGTAGAGGTTTAAGAGCTATGCTGGAAACAGCATAGCAAGTT	Tnfaip2
Tnfaip2_g2	GGAAGCTACGTAGAGCGGCA	GGCTTTATATATCTTGTGGAAAGGACGAAACACCGGGAAGCTACGTAGAGCGGCAGTTTAAGAGCTATGCTGGAAACAGCATAGCAAGTT	Tnfaip2
Tnfaip2_g3	CGGCAGGGACAGAGGCACAG	GGCTTTATATATCTTGTGGAAAGGACGAAACACCGCGGCAGGGACAGAGGCACAGGTTTAAGAGCTATGCTGGAAACAGCATAGCAAGTT	Tnfaip2
Tnfaip3_g1	GAGCCCCATGGACACCCGAT	GGCTTTATATATCTTGTGGAAAGGACGAAACACCGGAGCCCCATGGACACCCGATGTTTAAGAGCTATGCTGGAAACAGCATAGCAAGTT	Tnfaip3
Tnfaip3_g2	CTCAGCCAGCGAGCCCGATC	GGCTTTATATATCTTGTGGAAAGGACGAAACACCGCTCAGCCAGCGAGCCCGATCGTTTAAGAGCTATGCTGGAAACAGCATAGCAAGTT	Tnfaip3
Tnfaip3_g3	ACTGCCCAGTCTGTAGTCTT	GGCTTTATATATCTTGTGGAAAGGACGAAACACCGACTGCCCAGTCTGTAGTCTTGTTTAAGAGCTATGCTGGAAACAGCATAGCAAGTT	Tnfaip3
Zbed4_g1	AGACAAAGCGGCTAATGAAT	GGCTTTATATATCTTGTGGAAAGGACGAAACACCGAGACAAAGCGGCTAATGAATGTTTAAGAGCTATGCTGGAAACAGCATAGCAAGTT	Zbed4
Zbed4_g2	GGGAGGGGCGCAGCGTCCGG	GGCTTTATATATCTTGTGGAAAGGACGAAACACCGGGGAGGGGCGCAGCGTCCGGGTTTAAGAGCTATGCTGGAAACAGCATAGCAAGTT	Zbed4
Zbed4_g3	GCGGTTCCCCAACCCCTGCG	GGCTTTATATATCTTGTGGAAAGGACGAAACACCGGCGGTTCCCCAACCCCTGCGGTTTAAGAGCTATGCTGGAAACAGCATAGCAAGTT	Zbed4
Zfp263_g1	GAACTTAAGTCGCAGGGCCC	GGCTTTATATATCTTGTGGAAAGGACGAAACACCGGAACTTAAGTCGCAGGGCCCGTTTAAGAGCTATGCTGGAAACAGCATAGCAAGTT	Zfp263
Zfp263_g2	AGTTAGGCGTCATAAGCCAA	GGCTTTATATATCTTGTGGAAAGGACGAAACACCGAGTTAGGCGTCATAAGCCAAGTTTAAGAGCTATGCTGGAAACAGCATAGCAAGTT	Zfp263
Zfp263_g3	CTGCAGCGTCGCCACCTGAC	GGCTTTATATATCTTGTGGAAAGGACGAAACACCGCTGCAGCGTCGCCACCTGACGTTTAAGAGCTATGCTGGAAACAGCATAGCAAGTT	Zfp263
Zfp36l1_g1	GAGTCCCACACGCCTGCTCC	GGCTTTATATATCTTGTGGAAAGGACGAAACACCGGAGTCCCACACGCCTGCTCCGTTTAAGAGCTATGCTGGAAACAGCATAGCAAGTT	Zfp36l1
Zfp36l1_g2	GGCGCCGGGAGCAGGCGTGT	GGCTTTATATATCTTGTGGAAAGGACGAAACACCGGGCGCCGGGAGCAGGCGTGTGTTTAAGAGCTATGCTGGAAACAGCATAGCAAGTT	Zfp36l1
Zfp36l1_g3	CTGGTGTGTCGTGAAGGTCC	GGCTTTATATATCTTGTGGAAAGGACGAAACACCGCTGGTGTGTCGTGAAGGTCCGTTTAAGAGCTATGCTGGAAACAGCATAGCAAGTT	Zfp36l1
Zfp821_g1	CAAAGCCAACGGCAGACAGA	GGCTTTATATATCTTGTGGAAAGGACGAAACACCGCAAAGCCAACGGCAGACAGAGTTTAAGAGCTATGCTGGAAACAGCATAGCAAGTT	Zfp821
Zfp821_g2	CGGCGGACAGACAAAGCCAA	GGCTTTATATATCTTGTGGAAAGGACGAAACACCGCGGCGGACAGACAAAGCCAAGTTTAAGAGCTATGCTGGAAACAGCATAGCAAGTT	Zfp821
Zfp821_g3	GCCAACGGCAGACAGACGGA	GGCTTTATATATCTTGTGGAAAGGACGAAACACCGGCCAACGGCAGACAGACGGAGTTTAAGAGCTATGCTGGAAACAGCATAGCAAGTT	Zfp821
