## Supplementary material for "Multimodal temporal mapping of macrophage transcriptome remodeling during *Salmonella* infection": Table S4

### Sheet: Table Sx
Table S4: Salmonella strains, plasmids and DNA oligos used in this study, related to STAR Methods.
Salmonella strains
Name	Species and strain	Comments	Source
WT	S. Typhimurium; SL1344	used for all assays	NTCC
ssaV	S. Typhimurium; SL1344	used only for paired ATAC-seq/RNA-seq assay	Grant et al. (2012)
Plasmids
Internal Lab ID	Name	Description	Source	Growth Strain
AES001	psPAX2	Packaging plasmid for lentivirus production	Addgene #12260	NEB stable (28 – 30C)
AES002	pMD2.G	Packaging plasmid for lentivirus production	Addgene #12259	NEB stable (28 – 30C)
AES003	CROP-seq-opti	CROP-seq plasmid with optimized backbone for CRISPRi (from Hill et al. 2018). Lentiviral vector for cloning of sgRNAs.	Addgene #106280	NEB stable (28 – 30C)
AES004	CROP-seq-opti-Puro-T2A-TagRFP657	Derived from CROP-seq-opti. A T2A-TagRFP657 cassette was added downstream of PuroR by Gibson assembly.	This study	NEB stable (28 – 30C)
AES005	pHR-UCOE-EF1a-Zim3-dCas9-P2A-BFP	Lentiviral vector for expression of constitutive Zim3-dCas9.	Addgene #188777	NEB stable (28 – 30C)
DNA oligos
Internal Lab ID / Name	Nucleotide Sequence (5’ - 3’)	Description	Source
Construction of CROP-seq-opti-Puro-T2A-TagRFP657
GB-T2A-RFP	ATGAAACAAGAAGTTATCCTGGTACTCGACGGATCTGGAGAGGGCAGAGGAAGTCTTCTAACATGCGGTGACGTGGAGGAGAATCCCGGCCCTTCGATCCCTATGAGCGAGCTGATAACAGAAAACATGCACATGAAGCTCTACATGGAAGGTACCGTCAACAACCACCATTTCAAGTGTACTTCTGAAGGCGAAGGTAAGCCTTACGAAGGCACCCAAACCCAACGCATTAAAGTAGTGGAAGGGGGACCCCTGCCCTTCGCCTTCGATATTTTGGCAACAAGCTTCATGTACGGAAGTCATACGTTTATCAATCATACGCAGGGGATCCCTGATTTCTGGAAACAGAGTTTCCCAGAGGGGTTCACGTGGGAGCGAGTAACTACTTACGAGGACGGC…	Gblock ordered from IDT for T2A-TagRFP657 cassette. Optional T2A linker (GSG) is included. Gblock is flanked by 2x30bp from E.coli fucK gene.	This study
CT009_GB_F	GCCGGAACGCGTTTAGGATCTGGAGAGGGCAGA	PCR amplification of gBlock GB-T2A-TagRFP657 with overhangs for Gibson assembly (Forward). Also used for colony PCR after Gibson assembly.	This study
CT010_GB_R	AGGTTGATTGTCGACTCAATTCAGCTTATGGCCC	PCR amplification of gBlock GB-T2A-TagRFP657 with overhangs for Gibson assembly (Reverse). Also used for colony PCR after Gibson assembly.	This study
CT011_BB1_F	GAGTGATAACACTGCGGCCAACTTACTTCT	PCR amplification of 1st fragment from plasmid CROP-seq-opti with overhangs for Gibson assembly (Forward)	This study
CT012_BB1_R	GCCCTCTCCAGATCCTAAACGCGTTCCGGCACC	PCR amplification of 1st fragment from plasmid CROP-seq-opti with overhangs for Gibson assembly (Reverse)	This study
CT013_BB2_F	CATAAGCTGAATTGAGTCGACAATCAACCTCTGG	PCR amplification of 2nd fragment from plasmid CROP-seq-opti with overhangs for Gibson assembly (Forward)	This study
CT014_BB2_R	AGAAGTAAGTTGGCCGCAGTGTTATCACTC	PCR amplification of 2nd fragment from plasmid CROP-seq-opti with overhangs for Gibson assembly (Reverse)	This study
Amplification of sgRNA for Nanopore sequencing after cloning into CROP-seq-opti-Puro-T2A-TagRFP657
CT066_hU6_F	GAGGGCCTATTTCCCATGATT	PCR amplification of sgRNA inserted into CROP-seq-opti-TagRFP657 (Forward). Can also be used for Sanger sequencing.	Addgene (Universal sequencing primers)
CT016_gRNA_Crop_R	AACTTGCTATGCTGTTTCCAGCATAG	PCR amplification of sgRNA inserted into CROP-seq-opti-TagRFP657 (Reverse)	Xu et al. (2023)
MULTI-seq library construction
MULTI-seq primer	CTTGGCACCCGAGAATTCC	Additive primer added to cDNA amplification master mix (Step 2.2a of the 10X Genomics protocol)	McGinnis et al. (2017)
Universal I5 primer	AATGATACGGCGACCACCGAGATCTACACTCTTTCCCTACACGACGCTCTTCCGATCT	Forward primer for MULTI-seq library PCR (Illumina P5 + TruSeq Read1)	McGinnis et al. (2017)
RPI primer	CAAGCAGAAGACGGCATACGAGATNNNNNNGTGACTGGAGTTCCTTGGCACCCGAGAATTCCA	Reverse primer for MULTI-seq library PCR (Illumina P7 + 6bp Sample index + TruSeq Read2). Choose a unique RPI for each library.	McGinnis et al. (2017)
CROP-seq library construction
CT067_Amp_sgRNA_1F	TTTCCCATGATTCCTTCATATTTGC	First round semi-nested PCR for CROPseq sgRNA detection with 10X GEM 3’mRNA assay (Forward)	Alda-Catalinas et al. (2021)
CT068_Amp_sgRNA_1R	CTACACGACGCTCTTCCGATCT	First round semi-nested PCR for CROPseq sgRNA detection with 10X GEM 3’mRNA assay (Reverse)	Alda-Catalinas et al. (2021)
CT069_Amp_sgRNA_2F	GTCTCGTGGGCTCGGAGATGTGTATAAGAGACAGCTTGTGGAAAGGACGAAACAC	Second round semi-nested PCR for CROPseq sgRNA detection with 10X GEM 3’mRNA assay (Forward)	Alda-Catalinas et al. (2021)
CT070_Amp_sgRNA_2R	AATGATACGGCGACCACCGAGATCTACACTCTTTCCCTACACGACGCTC	Second round semi-nested PCR for CROPseq sgRNA detection with 10X GEM 3’mRNA assay (Reverse) + Third round for PCR indexing (Reverse)	Alda-Catalinas et al. (2021)
Nextera XT i7 index (N7xx)	CAAGCAGAAGACGGCATACGAGATNNNNNNNNGTCTCGTGGGCTCGG	Third round for PCR indexing with 8bp i7 index (Forward). Choose a unique index for each library.	Illumina (#FC-131-2001)
